# Scale Reliant Mixed Effects Models Enhance Microbiome Data Analysis

**DOI:** 10.1101/2025.08.05.668734

**Authors:** Kyle C. McGovern, Justin D. Silverman

## Abstract

Linear models, including those used for differential abundance analyses, are frequently used in microbiome research to assess how experimental conditions (e.g., disease state or age) affect microbial abundance. Linear mixed-effects models (MEMs) extend linear models to accommodate complex designs, such as longitudinal sampling or hierarchical study structures. However, when applied to microbiome data, existing MEM approaches suffer from high false positive and false negative rates because sequence counts are compositional – they reflect relative rather than absolute abundances. Current methods attempt to overcome this limitation through normalization, but these approaches imply on strong, often unrealistic assumptions about the unmeasured biological scale (e.g., total microbial load). Here we introduce scale-reliant mixed-effects models (SR-MEM), which extend our earlier scale-reliant inference framework by explicitly modeling uncertainty in the unmeasured scale via user-defined probability distributions. By treating scale as a latent variable rather than fixing it through normalization, SR-MEM yields robust inference for complex experimental designs. Across simulations and real datasets, SR-MEM is the only method that consistently controls the false discovery rate while achieving higher power than both normalization and bias-correction methods. SR-MEM can also incorporate external scale measurements (e.g., flow cytometry, qPCR) or leverage independent studies to further improve inference. An accessible implementation is provided in the ALDEx3 R package, enabling more rigorous and reproducible analysis of microbial communities.
