## Supplementary File 3 for "Scale Reliant Mixed Effects Models Enhance Microbiome Data Analysis"

### Sheet: ASR_UC
	Estimate	Std. Error	df	t value	Pr(>|t|)	padj
g__Bacteroides	-0.0937761	0.0816704	120.207	-1.14823	0.253155	0.482663
g__Parabacteroides	-0.041072	0.0310188	148.906	-1.3241	0.187498	0.392854
g__Faecalibacterium	-0.065073	0.0326148	191.673	-1.9952	0.0474374	0.13915
g__Alistipes	-0.0965632	0.0264672	137.533	-3.6484	0.000373615	0.00621066
g__Ruminococcus	-0.0316322	0.0142883	151.511	-2.21386	0.0283328	0.122674
g__Dorea	-0.00205278	0.00871414	188.764	-0.235568	0.814023	0.838897
g__Oscillibacter	-0.0288884	0.00803038	166.492	-3.59739	0.000423454	0.00621066
g__Flavonifractor	0.00375705	0.0149477	166.303	0.251347	0.801856	0.838897
g__Odoribacter	-0.0376496	0.0124285	136.099	-3.02929	0.002934	0.032274
g__Blautia	0.00793986	0.0141405	214.128	0.561499	0.575045	0.744175
g__Ruminococcaceae_unclassified	-0.0363836	0.0175391	155.775	-2.07443	0.0396844	0.13915
g__Eubacterium	-0.00319071	0.0144058	211.769	-0.221488	0.824926	0.838897
g__Coprococcus	-0.00502362	0.0103424	141.376	-0.48573	0.62791	0.746704
g__Fusicatenibacter	-0.0042992	0.0106248	212.552	-0.404637	0.686152	0.794491
g__Phascolarctobacterium	-0.0121617	0.00886964	153.736	-1.37116	0.172324	0.379112
g__Lachnoclostridium	0.0126508	0.015809	192.357	0.800227	0.424567	0.622698
g__Escherichia	0.0400666	0.0255161	227.491	1.57025	0.117747	0.272678
g__Clostridium	0.00219843	0.00915355	203.865	0.240173	0.810438	0.838897
g__Gemmiger	-0.00519042	0.00300521	230.058	-1.72714	0.0854841	0.221253
g__Firmicutes_unclassified	-0.0330107	0.00743673	207.418	-4.43888	1.4684e-05	0.000646098
g__Bilophila	-0.00947851	0.00471677	164.646	-2.00954	0.0461137	0.13915
g__Roseburia	0.0277839	0.0376253	216.714	0.738438	0.461047	0.645536
g__Lachnospira	-0.0217665	0.0133943	161.918	-1.62505	0.106096	0.259346
g__Lachnospiraceae_unclassified	-0.0536866	0.023931	217.642	-2.24339	0.0258789	0.122674
g__Parasutterella	0.00505878	0.00997825	145.848	0.506981	0.612934	0.746704
g__Barnesiella	-0.0372356	0.0170253	120.485	-2.18707	0.0306686	0.122674
g__Anaerostipes	0.00643166	0.0095232	228.606	0.675367	0.500125	0.666833
g__Proteobacteria_unclassified	0.0128068	0.00699097	142.302	1.8319	0.0690568	0.189906
g__Collinsella	-0.00515735	0.00629109	159.022	-0.819786	0.413565	0.622698
g__Agathobaculum	-0.00801048	0.00337873	261.869	-2.37086	0.0184711	0.122674
g__Bifidobacterium	-0.0121635	0.0122473	206.643	-0.993154	0.321796	0.524409
g__Turicimonas	0.00223008	0.00272104	167.938	0.819568	0.413624	0.622698
g__Dialister	-0.00732426	0.00652587	173.237	-1.12234	0.263271	0.482663
g__Erysipelatoclostridium	0.0138809	0.00625225	219.271	2.22015	0.0274321	0.122674
g__Ruthenibacterium	-0.015992	0.00701251	289.293	-2.2805	0.0233054	0.122674
g__Intestinimonas	-0.00450307	0.00427342	189.89	-1.05374	0.293341	0.508209
g__Eisenbergiella	0.00286522	0.0111147	262.67	0.257785	0.796775	0.838897
g__Veillonella	0.0151488	0.0145791	163.358	1.03908	0.300305	0.508209
g__Haemophilus	0.00110711	0.0054413	333.502	0.203464	0.838897	0.838897
g__Akkermansia	-0.0473685	0.0180104	246.244	-2.63007	0.00907468	0.0798572
g__Lawsonibacter	-0.00864805	0.00422742	140	-2.0457	0.0426579	0.13915
g__Streptococcus	-0.00232934	0.004484	273.124	-0.519479	0.603848	0.746704
g__Prevotella	0.0849735	0.07459	102.302	1.13921	0.257277	0.482663
44	0.0212453	0.0293033	163.549	0.725012	0.469481	0.645536

### Sheet: SR_MEM_UC
	est	padj
g__Bacteroides	-4.77251	0.00101352
g__Parabacteroides	-6.22177	0.00525735
g__Faecalibacterium	-5.62811	5.30787e-05
g__Alistipes	-11.5289	2.56603e-06
g__Ruminococcus	-6.97628	0.00099906
g__Dorea	-4.36558	0.00748235
g__Oscillibacter	-9.28268	0.000109275
g__Flavonifractor	-2.6392	0.122949
g__Odoribacter	-9.55292	0.000324581
g__Blautia	-2.71635	0.0172075
g__Ruminococcaceae_unclassified	-9.23895	3.48239e-05
g__Eubacterium	-4.32655	0.00162217
g__Coprococcus	-5.42626	0.0130844
g__Fusicatenibacter	-6.85026	0.000535168
g__Phascolarctobacterium	-4.9237	0.0393286
g__Lachnoclostridium	-0.545952	0.766221
g__Escherichia	-1.42517	0.525643
g__Clostridium	-4.11419	0.0344507
g__Gemmiger	-6.32017	0.000429282
g__Firmicutes_unclassified	-12.6174	1.87209e-09
g__Bilophila	-6.91751	0.000606061
g__Roseburia	-4.15618	0.00920911
g__Lachnospira	-6.40299	0.00542743
g__Lachnospiraceae_unclassified	-8.2911	0.000113758
g__Parasutterella	-2.65853	0.257192
g__Barnesiella	-7.59026	0.00375077
g__Anaerostipes	-5.80289	0.00189081
g__Proteobacteria_unclassified	-0.691513	0.726487
g__Collinsella	-3.91193	0.0523879
g__Agathobaculum	-5.36507	0.00294264
g__Bifidobacterium	-4.04616	0.0477495
g__Turicimonas	-1.54635	0.411099
g__Dialister	-4.38676	0.0331387
g__Erysipelatoclostridium	-0.992188	0.561973
g__Ruthenibacterium	-8.19698	4.92779e-05
g__Intestinimonas	-5.10855	0.00506122
g__Eisenbergiella	-4.5019	0.0281774
g__Veillonella	-2.11639	0.33947
g__Haemophilus	-3.25256	0.0820605
g__Akkermansia	-10.5104	7.26911e-06
g__Lawsonibacter	-8.72671	9.33156e-06
g__Streptococcus	-4.51604	0.0133729
g__Prevotella	-2.06174	0.459157
44	-3.97871	0.0012675

### Sheet: SR_MEM_CLR_UC
	est	padj
g__Bacteroides	0.665885	0.927018
g__Parabacteroides	-0.857758	0.98843
g__Faecalibacterium	-0.235146	0.984236
g__Alistipes	-6.12254	0.0409192
g__Ruminococcus	-1.6461	0.895048
g__Dorea	1.14938	0.839167
g__Oscillibacter	-3.85324	0.36565
g__Flavonifractor	2.75902	0.530565
g__Odoribacter	-4.18151	0.386482
g__Blautia	2.73892	0.147505
g__Ruminococcaceae_unclassified	-3.9027	0.28637
g__Eubacterium	1.12302	0.776078
g__Coprococcus	0.0166744	0.992155
g__Fusicatenibacter	-1.42968	0.902903
g__Phascolarctobacterium	0.528686	0.980426
g__Lachnoclostridium	4.82914	0.191454
g__Escherichia	3.82981	0.412013
g__Clostridium	1.31434	0.873681
g__Gemmiger	-0.845292	0.927897
g__Firmicutes_unclassified	-7.22203	0.00162049
g__Bilophila	-1.42235	0.90289
g__Roseburia	1.24556	0.844821
g__Lachnospira	-0.937724	0.984858
g__Lachnospiraceae_unclassified	-2.83057	0.611755
g__Parasutterella	2.68234	0.664721
g__Barnesiella	-2.21367	0.894068
g__Anaerostipes	-0.373767	0.98851
g__Proteobacteria_unclassified	4.64596	0.180668
g__Collinsella	1.55966	0.82219
g__Agathobaculum	0.1011	0.981347
g__Bifidobacterium	1.29508	0.890143
g__Turicimonas	3.84713	0.199652
g__Dialister	0.994546	0.945338
g__Erysipelatoclostridium	4.27464	0.160209
g__Ruthenibacterium	-2.66526	0.533218
g__Intestinimonas	0.275547	0.972283
g__Eisenbergiella	0.95559	0.931892
g__Veillonella	3.22113	0.590195
g__Haemophilus	2.11929	0.715825
g__Akkermansia	-5.09938	0.128929
g__Lawsonibacter	-3.35357	0.31221
g__Streptococcus	0.925672	0.906177
g__Prevotella	3.29737	0.696639
44	1.45171	0.663134
